# A high-throughput, automated, cell-free expression and screening platform for antibody discovery

**DOI:** 10.1101/2021.11.04.467378

**Authors:** Andrew C. Hunt, Bastian Vögeli, Weston K. Kightlinger, Danielle J. Yoesep, Antje Krüger, Michael C. Jewett

## Abstract

Antibody discovery is bottlenecked by the individual expression and evaluation of antigen-specific hits. Here, we address this gap by developing an automated workflow combining cell-free DNA template generation, protein synthesis, and high-throughput binding measurements of antibody fragments in a process that takes hours rather than weeks. We apply this workflow to 119 published SARS-CoV-2 neutralizing antibodies and demonstrate rapid identification of the most potent antibody candidates.
