## Supplementary Table 2 for "A high-throughput, automated, cell-free expression and screening platform for antibody discovery"

### Sheet: Miscellaneous Antibodies Data
Supplementary Table 1
Reported parameters and expected behaviors for tested antibodies
#	ID	Brand Name	LC Class	DOI	PDB	Reported RBD Binding	Reported ACE2 Competition	Reported Pseudovirus Neutralization IC50 (μg/mL)	Reported Authentic Virus Neutralization IC50 (μg/mL)	Lowest Neutralization IC50 (μg/mL)	Reported KD (M)	Notes
1	⍺HER2	Trastuzumab	Kappa	10.1038/nprot.2017.126	NA	No	No	NA	NA	NA	NR
2	4A8	NA	Kappa	10.1126/science.abc6952	7C2L	No	No	49	0.61	0.61	1e-09	Targets the SARS-CoV-2 n-terminal domian
3	CR3022	NA	Kappa	10.1126/science.abb7269	6W41	Yes	No	NA	NA	NA	<1E-10	Binding to S trimer sterically hindered
4	CV07-270	NA	Lambda	﻿10.1016/j.cell.2020.09.049	6XKP	Yes	No	NR	0.0823	0.0823	NR
5	S309	Sotrovimab	Kappa	10.1038/s41586-020-2349-y	6WPS	Yes	No	0.525	0.079	0.079	<1E-12
7	C135	NA	Kappa	﻿10.1038/s41586-020-2852-1	7K8R	Yes	No	0.0166	NR	0.0166	NR
8	BD23	NA	Kappa	10.1016/j.cell.2020.05.025	7BYR	Yes	Yes	4.8	8.5	4.8	4.3e-09
9	S2A4	NA	Lambda	﻿10.1016/j.cell.2020.09.037	7JVA	Yes	Yes	3.5	NR	3.5	NR
10	S2H14	NA	Lambda	﻿10.1016/j.cell.2020.09.037	7JXC	Yes	Yes	0.9	NR	0.9	NR
11	H4	NA	Kappa	10.1126/science.abc2241	NR	Yes	Yes	NR	0.896	0.896	4.48e-09
12	S304	NA	Kappa	﻿10.1016/j.cell.2020.09.037	7JW0	Yes	Yes	0.5	NR	0.5	NR
13	S2H13	NA	Lambda	﻿10.1016/j.cell.2020.09.037	7JV2	Yes	Yes	0.5	NR	0.5	NR
14	S2X35	NA	Lambda	﻿10.1016/j.cell.2020.09.037	7JXE	Yes	Yes	0.5	NR	0.5	NR
15	B38	NA	Kappa	10.1126/science.abc2241	7BZ5	Yes	Yes	NR	0.177	0.177	7.01e-08
16	2-4	NA	Lambda	﻿10.1038/s41586-020-2571-7	6XEY	Yes	Yes	0.394	0.057	0.057	NR
17	P2B-2F6	NA	Lambda	10.1038/s41586-020-2380-z	7BWJ	Yes	Yes	0.05	0.41	0.05	5.14e-09
18	BD-236	NA	Kappa	﻿10.1016/j.cell.2020.05.025	7CHB	Yes	Yes	0.037	0.52	0.037	2.8e-09
19	CB6	Etesevimab	Kappa	10.1038/s41586-020-2381-y	7C01	Yes	Yes	0.041	0.036	0.036	2.49167e-09
20	C102	NA	Kappa	﻿10.1038/s41586-020-2852-1	7K8N	Yes	Yes	0.034	NR	0.034	NR
21	C105	NA	Lambda	﻿10.1016/j.cell.2020.06.025	6XCA	Yes	Yes	0.026	NR	0.026	NR
22	C104	NA	Kappa	﻿10.1038/s41586-020-2852-1	7K8U	Yes	Yes	0.0233	NR	0.0233	NR
23	CC12.3	NA	Kappa	﻿10.1126/science.abd2321	6XC4	Yes	Yes	0.022	NR	0.022	NR
24	CC12.1	NA	Kappa	﻿10.1126/science.abd2321	6XC2	Yes	Yes	0.019	NR	0.019	NR
6	C110	NA	Kappa	﻿10.1038/s41586-020-2852-1	7K8P	Yes	Yes	0.0184	NR	0.0184	NR	Not direct binding overlap w/ ACE2, but likely steric clash
25	C119	NA	Lambda	﻿10.1038/s41586-020-2852-1	7K8W	Yes	Yes	0.0091	NR	0.0091	NR
26	C002	NA	Kappa	﻿10.1038/s41586-020-2852-1	7K8O	Yes	Yes	0.0089	NR	0.0089	NR
27	COVA2-15	NA	Kappa	10.1126/science.abc5902	NR	Yes	Yes	0.008	0.009	0.008	3.1e-09
28	COVA1-18	NA	Lambda	10.1126/science.abc5902	NR	Yes	Yes	0.008	0.007	0.007	9e-10
29	C144	NA	Lambda	﻿10.1038/s41586-020-2852-1	7K90	Yes	Yes	0.0069	NR	0.0069	NR
30	C121	NA	Lambda	﻿10.1038/s41586-020-2852-1	7K8Q	Yes	Yes	0.0067	NR	0.0067	NR
31	BD-629	NA	Kappa	﻿10.1016/j.cell.2020.09.035	7CH5	Yes	Yes	0.0061	0.058	0.0061	NR
32	REGN10987	Casirivimab	Lambda	10.1126/science.abd0827	6XDG	Yes	Yes	0.006	0.0063	0.006	2.98e-11	Not direct binding overlap w/ ACE2, but likely steric clash
33	REGN10933	Imdevimab	Kappa	10.1126/science.abd0827	6XDG	Yes	Yes	0.0064	0.0056	0.0056	1.4e-11
34	BD-604	NA	Kappa	﻿10.1016/j.cell.2020.09.035	7CH4	Yes	Yes	0.0048	0.043	0.0048	NR
35	CV07-250	NA	Lambda	﻿10.1016/j.cell.2020.09.049	6XKQ	Yes	Yes	NR	0.0035	0.0035	5.64 E-11
36	S2E12	NA	Kappa	﻿10.1126/science.abe3354	7K3Q	Yes	Yes	0.0025	0.006	0.0025	NR	Bivalent binding possibly important for potency
37	S2M11	NA	Kappa	﻿10.1126/science.abe3354	7K43	Yes	Yes	0.00195	0.003	0.00195	NR	Bivalent binding possibly important for potency
38	BD-368-2	NA	Kappa	﻿10.1016/j.cell.2020.05.025	7CHF	Yes	Yes	0.015	0.0012	0.0012	8.2e-10
Notes:
NR indicates not reported
NA indicates not applicable

### Sheet: Brouwer et al. Data
Supplementary Table 1
Reported parameters and expected behaviors for tested antibodies
#	ID	LC Class	DOI	Reported ELISA S trimer (AUC)	Reported ELISA RBD (AUC)	Reported Pseudovirus Neutralization (μg/mL)	Reported ACE2 Competition?	Notes
1	COVA1-01	Kappa	10.1126/science.abc5902	5.619	0.5232	>10	NR
2	COVA1-02	Lambda	10.1126/science.abc5902	4.022	0.5372	>10	NR
3	COVA1-03	Kappa	10.1126/science.abc5902	0.7568	0.5326	0.420333	No
4	COVA1-04	Kappa	10.1126/science.abc5902	0.6868	0.456	>10	NR
5	COVA1-05	Lambda	10.1126/science.abc5902	0.582	0.4868	>10	NR
6	COVA1-06	Lambda	10.1126/science.abc5902	2.494	0.4636	>10	NR
7	COVA1-07	Kappa	10.1126/science.abc5902	9.543	1.3	>10	NR
8	COVA1-08	Lambda	10.1126/science.abc5902	3.217	11.31	>10	NR
9	COVA1-09	Kappa	10.1126/science.abc5902	6.526	0.4724	>10	NR
10	COVA1-10	Lambda	10.1126/science.abc5902	0.7209	5.222	>10	NR
11	COVA1-11	Lambda	10.1126/science.abc5902	0.5384	0.5597	>10	NR
12	COVA1-12	Lambda	10.1126/science.abc5902	4.139	12.99	1.257	NR
13	COVA1-13	Kappa	10.1126/science.abc5902	0.4759	0.4419	>10	NR
14	COVA1-14	Kappa	10.1126/science.abc5902	0.5351	0.4725	>10	NR
15	COVA1-15	Lambda	10.1126/science.abc5902	0.4676	0.4703	>10	NR
16	COVA1-16	Kappa	10.1126/science.abc5902	7.636	12.68	0.1305	Yes
17	COVA1-17	Lambda	10.1126/science.abc5902	0.5311	0.5631	>10	NR
18	COVA1-18	Lambda	10.1126/science.abc5902	10.22	15.74	0.00836667	Yes
19	COVA1-19	Kappa	10.1126/science.abc5902	11.09	0.4531	>10	NR
20	COVA1-20	Lambda	10.1126/science.abc5902	4.913	0.465	>10	NR
21	COVA1-21	Kappa	10.1126/science.abc5902	1.287	0.4712	0.040085	No
22	COVA1-22	Lambda	10.1126/science.abc5902	7.315	0.4564	0.17817	No
23	COVA1-23	Lambda	10.1126/science.abc5902	0.9319	0.5335	>10	NR
24	COVA1-24	Lambda	10.1126/science.abc5902	0.5849	0.506	>10	NR
25	COVA1-25	Kappa	10.1126/science.abc5902	3.088	0.4846	0.1797	NR
26	COVA1-26	Kappa	10.1126/science.abc5902	1.85	0.4265	>10	NR
27	COVA1-27	Kappa	10.1126/science.abc5902	5.89	0.4621	>10	NR
28	COVA2-01	Kappa	10.1126/science.abc5902	0.9462	9.651	>10	NR
29	COVA2-02	Kappa	10.1126/science.abc5902	8.445	13.63	3.1315	NR
30	COVA2-03	Kappa	10.1126/science.abc5902	6.529	0.5712	>10	NR
31	COVA2-04	Kappa	10.1126/science.abc5902	8.517	13.54	0.2164	NR
32	COVA2-05	Kappa	10.1126/science.abc5902	7.421	12.86	5.665	NR
33	COVA2-06	Kappa	10.1126/science.abc5902	0.6696	0.4942	>10	NR
34	COVA2-07	Kappa	10.1126/science.abc5902	8.559	13.58	0.029105	Yes
35	COVA2-08	Kappa	10.1126/science.abc5902	0.7032	0.7075	>10	NR
36	COVA2-09	Kappa	10.1126/science.abc5902	0.7816	0.5218	>10	NR
37	COVA2-10	Kappa	10.1126/science.abc5902	6.267	0.474	>10	NR
38	COVA2-11	Kappa	10.1126/science.abc5902	3.942	12.35	3.716	NR
39	COVA2-12	Kappa	10.1126/science.abc5902	6.421	0.49	>10	NR
40	COVA2-13	Kappa	10.1126/science.abc5902	1.941	10.03	3.16	NR
41	COVA2-14	Kappa	10.1126/science.abc5902	3.051	0.5722	>10	NR
42	COVA2-15	Kappa	10.1126/science.abc5902	9.428	14.74	0.007584	Yes
43	COVA2-16	Kappa	10.1126/science.abc5902	1.458	4.076	>10	NR
44	COVA2-17	Kappa	10.1126/science.abc5902	11.61	12.54	0.05255	No
45	COVA2-18	Kappa	10.1126/science.abc5902	2.357	0.4403	>10	NR
46	COVA2-19	Kappa	10.1126/science.abc5902	0.4582	0.6051	>10	NR
47	COVA2-20	Kappa	10.1126/science.abc5902	8.268	13.14	0.728	NR
48	COVA2-21	Kappa	10.1126/science.abc5902	0.552	0.5369	>10	NR
49	COVA2-22	Kappa	10.1126/science.abc5902	1.51	0.493	>10	NR
50	COVA2-23	Kappa	10.1126/science.abc5902	5.267	14.99	>10	NR
51	COVA2-24	Kappa	10.1126/science.abc5902	4.194	16.21	>10	NR
52	COVA2-25	Lambda	10.1126/science.abc5902	7.748	0.4025	>10	NR
53	COVA2-26	Lambda	10.1126/science.abc5902	5.941	0.6422	>10	NR
54	COVA2-27	Lambda	10.1126/science.abc5902	1.162	1.28	>10	NR
55	COVA2-28	Kappa	10.1126/science.abc5902	10.34	0.425	>10	NR
56	COVA2-29	Kappa	10.1126/science.abc5902	10.91	13.49	0.09225	NR*	Not tested for competition with ACE2, but competes with Abs that compete with ACE2
57	COVA2-30	Lambda	10.1126/science.abc5902	3.736	0.4727	>10	NR
58	COVA2-31	Kappa	10.1126/science.abc5902	9.621	16.89	>10	NR
59	COVA2-32	Kappa	10.1126/science.abc5902	2.315	1.009	>10	NR
60	COVA2-33	Lambda	10.1126/science.abc5902	8.161	0.5224	>10	NR
61	COVA2-34	Lambda	10.1126/science.abc5902	2.604	0.3509	>10	NR
62	COVA2-35	Lambda	10.1126/science.abc5902	0.5937	0.4595	>10	NR
63	COVA2-36	Kappa	10.1126/science.abc5902	0.5323	5.557	>10	NR
64	COVA2-37	Lambda	10.1126/science.abc5902	10.42	0.8967	3.986	NR
65	COVA2-38	Kappa	10.1126/science.abc5902	10.22	0.6336	>10	NR
66	COVA2-39	Lambda	10.1126/science.abc5902	11.57	15.52	0.036485	Yes
67	COVA2-40	Lambda	10.1126/science.abc5902	6.787	0.3613	>10	NR
68	COVA2-41	Kappa	10.1126/science.abc5902	9.722	0.5143	>10	NR
69	COVA2-42	Kappa	10.1126/science.abc5902	0.9796	0.4994	>10	NR
70	COVA2-43	Kappa	10.1126/science.abc5902	10.2	0.4595	>10	NR
71	COVA2-44	Kappa	10.1126/science.abc5902	6.58	12.07	>10	NR
72	COVA2-45	Kappa	10.1126/science.abc5902	1.812	11.82	>10	NR
73	COVA2-46	Kappa	10.1126/science.abc5902	5.916	11.9	>10	NR
74	COVA2-47	Kappa	10.1126/science.abc5902	1.525	0.4981	>10	NR
75	COVA3-01	Kappa	10.1126/science.abc5902	1.122	0.5438	>10	NR
76	COVA3-02	Lambda	10.1126/science.abc5902	0.6499	0.5032	>10	NR
77	COVA3-03	Lambda	10.1126/science.abc5902	3.063	0.8808	>10	NR
78	COVA3-04	Lambda	10.1126/science.abc5902	1.511	0.5659	>10	NR
79	COVA3-05	Lambda	10.1126/science.abc5902	2.977	2.044	>10	NR
80	COVA3-06	Kappa	10.1126/science.abc5902	2.736	12.18	>10	NR
81	COVA3-07	Kappa	10.1126/science.abc5902	10.5	0.8314	>10	NR
82	COVA3-08	Kappa	10.1126/science.abc5902	0.9335	0.7172	>10	NR
83	COVA3-09	Kappa	10.1126/science.abc5902	6.719	12.57	>10	NR
84	COVA3-10	Kappa	10.1126/science.abc5902	2.428	1.677	>10	NR
Notes:
NR indicates not reported
