## Supplementary Table 4 for "A high-throughput, automated, cell-free expression and screening platform for antibody discovery"

### Sheet: Miscellaneous Abs Comparison
Supplementary Table 3
Summary of observed antibody binding significance statistics and comparison to literature
	Reported	This Study	This Study	Reported	This Study	Reported	This Study	Reported
ID	Neutralization IC50 (μg/mL)	Assembly Corrected p-value	S trimer Binding Corrected p-value	S trimer Binding?	RBD Binding Corrected p-value	RBD Binding?	ACE2 Competition Corrected p-value	ACE2 Competition?
⍺HER2	NA	1.07246e-07	0.113994	No	0.888342	No	0.802379	No
4A8	0.61	5.78697e-07	1.45053e-06	Yes	0.963416	No	0.143027	No
CR3022	NA	4.59534e-07	0.189433	No*	7.6985e-05	Yes	0.760131	No
CV07-270	0.0823	0.00626293	0.000612604	Yes	0.0107373	Yes	0.0507449	No
S309	0.079	3.02367e-09	1.07955e-06	Yes	0.000161583	Yes	0.000587204	No
C135	0.0166	2.64778e-08	3.85505e-05	Yes	0.00209625	Yes	0.163533	No
BD23	4.8	2.62058e-10	1.46847e-06	Yes	0.460187	Yes	0.515806	Yes
S2A4	3.5	2.88889e-05	0.314602	Yes	0.00153595	Yes	0.904617	Yes
S2H14	0.9	1.92613e-05	0.0761181	Yes	0.466945	Yes	0.747686	Yes
H4	0.896	2.94957e-08	0.127469	Yes	0.114251	Yes	0.412718	Yes
S304	0.5	2.04897e-08	1.46847e-06	Yes	0.460187	Yes	0.802379	Yes
S2H13	0.5	4.07671e-15	0.52698	Yes	0.370346	Yes	0.701324	Yes
S2X35	0.5	4.1779e-06	0.00265769	Yes	0.00044362	Yes	0.0307386	Yes
B38	0.177	0.000380923	0.0736	Yes	0.924694	Yes	0.412718	Yes
2-4	0.057	5.16708e-05	0.982626	Yes	0.799631	Yes	0.641894	Yes
P2B-2F6	0.05	6.0667e-06	9.95808e-06	Yes	0.0123595	Yes	0.934493	Yes
BD-236	0.037	7.87973e-07	3.81044e-05	Yes	1.88065e-05	Yes	0.00482493	Yes
CB6	0.036	2.48713e-08	0.00131249	Yes	2.96453e-05	Yes	0.00482493	Yes
C102	0.034	1.8132e-12	0.00027047	Yes	0.000151386	Yes	0.450651	Yes
C105	0.026	0.000920709	0.00609515	Yes	0.000955741	Yes	0.568338	Yes
C104	0.0233	1.45283e-08	0.0013918	Yes	0.370346	Yes	0.701324	Yes
CC12.3	0.022	0.0232063	0.0463033	Yes	0.0796152	Yes	0.163533	Yes
CC12.1	0.019	2.49914e-06	3.16219e-08	Yes	5.94405e-05	Yes	0.00646538	Yes
C110	0.0184	4.2208e-05	3.86263e-08	Yes	1.03403e-06	Yes	0.00141484	Yes
C119	0.0091	7.80875e-06	1.17597e-08	Yes	5.00352e-08	Yes	0.0576987	Yes
C002	0.0089	1.34011e-06	8.40225e-06	Yes	0.904255	Yes	0.597344	Yes
COVA2-15	0.008	0.000281007	9.95808e-06	Yes	0.00879375	Yes	2.64809e-05	Yes
COVA1-18	0.007	3.16776e-05	2.05729e-09	Yes	3.83533e-05	Yes	0.000138305	Yes
C144	0.0069	1.94724e-06	3.46578e-08	Yes	0.000151386	Yes	3.97492e-05	Yes
C121	0.0067	1.01901e-05	1.43939e-08	Yes	0.00240976	Yes	8.11095e-05	Yes
BD-629	0.0061	3.16776e-05	0.00122447	Yes	0.000312412	Yes	0.018827	Yes
REGN10987	0.006	0.00247221	1.6398e-06	Yes	0.00240976	Yes	0.0435472	Yes
REGN10933	0.0056	1.45283e-08	0.00052934	Yes	0.000123471	Yes	0.0264003	Yes
BD-604	0.0048	1.9577e-07	1.15539e-11	Yes	1.80527e-07	Yes	2.64809e-05	Yes
CV07-250	0.0035	6.10453e-06	0.00788719	Yes	0.466945	Yes	0.321797	Yes
S2E12	0.0025	1.9577e-07	6.23685e-06	Yes	8.73503e-07	Yes	0.0107346	Yes
S2M11	0.00195	8.85969e-08	5.27892e-13	Yes	0.000312412	Yes	5.09794e-05	Yes
BD-368-2	0.0012	1.55054e-10	0.00149832	Yes	7.20538e-05	Yes	0.00647673	Yes
Notes:
*See Supplementary Table 1 for additional information
Data generated in this study are labeled with "this study"
Data or information from literature are labeled with "reported"

### Sheet: Brouwer et al. Comparison
Supplementary Table 3
Summary of observed antibody binding significance statistics and comparison to literature
	Reported	This Study	This Study	Reported	This Study	Reported	This Study	Reported
ID	Neutralization IC50 (μg/mL)	Assembly Corrected p-value	S trimer Binding Corrected p-value	S trimer Binding?	RBD Binding Corrected p-value	RBD Binding?	ACE2 Competition Corrected p-value	ACE2 Competition?
COVA2-15	0.007584	0.000281007	9.95808e-06	Yes	0.00879375	Yes	2.64809e-05	Yes
COVA1-18	0.00836667	3.16776e-05	2.05729e-09	Yes	3.83533e-05	Yes	0.000138305	Yes
COVA2-07	0.029105	2.49492e-06	1.19346e-07	Yes	0.000312412	Yes	0.00513837	Yes
COVA2-39	0.036485	3.17346e-05	2.09583e-06	Yes	1.18018e-07	Yes	0.0264003	Yes
COVA1-21	0.040085	0.000130505	0.700196	Yes	0.130575	No	0.701324	No
COVA2-17	0.05255	2.82712e-07	0.0411296	Yes	0.503824	Yes	0.701324	No
COVA2-29	0.09225	1.5318e-08	0.579888	Yes	0.702592	Yes	0.842143	NR*
COVA1-16	0.1305	4.54672e-07	0.00373049	Yes	7.20538e-05	Yes	0.678505	Yes
COVA1-22	0.17817	0.00426548	0.156391	Yes	0.713503	No	0.941979	No
COVA1-25	0.1797	1.00898e-08	0.982626	Yes	0.670987	No	0.597344	NR
COVA2-04	0.2164	9.20721e-05	1.12962e-05	Yes	7.49499e-06	Yes	0.819857	NR
COVA1-03	0.420333	2.04897e-08	0.701287	No	0.503824	No	0.760131	No
COVA2-20	0.728	0.000440231	0.00322935	Yes	0.49341	Yes	0.660392	NR
COVA1-12	1.257	4.81594e-06	0.106666	Yes	0.927787	Yes	0.791056	NR
COVA2-02	3.1315	5.43705e-08	1.52438e-07	Yes	0.00399078	Yes	0.97952	NR
COVA2-13	3.16	1.01901e-05	0.496543	Yes	0.735278	Yes	0.0530739	NR
COVA2-11	3.716	6.04069e-09	0.700196	Yes	0.888342	Yes	0.641894	NR
COVA2-37	3.986	8.66221e-05	3.21181e-05	Yes	0.422612	No	0.941979	NR
COVA2-05	5.665	2.25579e-05	0.733227	Yes	0.157502	Yes	0.97952	NR
COVA1-01	>10	0.0237511	0.672702	Yes	0.650222	No	0.474456	NR
COVA1-02	>10	0.0302957	0.616618	Yes	0.888342	No	0.802379	NR
COVA1-04	>10	4.65572e-06	0.3549	No	0.415721	No	0.229167	NR
COVA1-05	>10	2.80696e-06	0.409551	No	0.733907	No	0.641894	NR
COVA1-06	>10	9.49631e-08	0.668885	Yes	0.963416	No	0.60077	NR
COVA1-07	>10	1.6274e-06	3.00053e-05	Yes	0.360164	Yes	0.660392	NR
COVA1-08	>10	0.0018942	0.668885	Yes	0.722607	Yes	0.221474	NR
COVA1-09	>10	8.03287e-06	0.442064	Yes	0.134776	No	0.450651	NR
COVA1-10	>10	3.26669e-06	0.0943076	No	0.327252	Yes	0.802379	NR
COVA1-11	>10	0.00179649	0.318992	No	0.142492	No	0.982445	NR
COVA1-13	>10	1.49047e-07	0.502421	No	0.195974	No	0.412718	NR
COVA1-14	>10	9.46278e-07	0.59554	No	0.460187	No	0.763476	NR
COVA1-15	>10	0.000130505	0.780365	No	0.904255	No	0.802379	NR
COVA1-17	>10	6.2215e-05	0.922041	No	0.754124	No	0.982376	NR
COVA1-19	>10	5.02058e-06	0.932322	Yes	0.460187	No	0.742581	NR
COVA1-20	>10	0.00189599	0.409551	Yes	0.336779	No	0.888974	NR
COVA1-23	>10	0.00142778	0.409551	No	0.702592	No	0.450651	NR
COVA1-24	>10	0.826271	0.672702	No	0.904255	No	0.802379	NR
COVA1-26	>10	1.01373e-06	0.0192554	Yes	0.95671	No	0.982445	NR
COVA1-27	>10	5.23384e-05	0.747795	Yes	0.195974	No	0.982445	NR
COVA2-01	>10	0.398217	0.215448	No	0.460187	Yes	0.97952	NR
COVA2-03	>10	6.64015e-07	0.189305	Yes	0.754124	No	0.780736	NR
COVA2-06	>10	4.59534e-07	0.700196	No	0.330897	No	0.846511	NR
COVA2-08	>10	1.47312e-07	0.502421	No	0.966932	No	0.568338	NR
COVA2-09	>10	1.97303e-06	0.700196	No	0.478146	No	0.941979	NR
COVA2-10	>10	8.64366e-06	0.000521702	Yes	0.969473	No	0.934493	NR
COVA2-12	>10	4.69031e-08	0.177217	Yes	0.85571	No	0.450651	NR
COVA2-14	>10	9.02992e-11	0.000697112	Yes	0.963416	No	0.0740219	NR
COVA2-16	>10	3.62035e-08	0.0105583	Yes	0.530874	Yes	0.641894	NR
COVA2-18	>10	2.94367e-06	0.00609515	Yes	0.888342	No	0.328275	NR
COVA2-19	>10	8.5966e-05	0.934929	No	0.503824	No	0.742581	NR
COVA2-21	>10	6.6917e-05	0.701287	No	0.512711	No	0.742581	NR
COVA2-22	>10	0.000777572	0.52698	Yes	0.650222	No	0.747686	NR
COVA2-23	>10	0.000581001	0.931116	Yes	0.924694	Yes	0.705707	NR
COVA2-24	>10	7.75659e-06	0.614802	Yes	0.370346	Yes	0.701324	NR
COVA2-25	>10	5.02058e-06	0.000367253	Yes	0.937898	No	0.941979	NR
COVA2-26	>10	3.634e-06	0.101998	Yes	0.651062	No	0.515806	NR
COVA2-27	>10	9.16728e-11	0.579888	No	0.951863	Yes	0.336229	NR
COVA2-28	>10	2.89793e-06	3.00053e-05	Yes	0.44853	No	0.802379	NR
COVA2-30	>10	0.00085834	0.941822	Yes	0.888342	No	0.629552	NR
COVA2-31	>10	0.00153768	0.543468	Yes	0.446218	Yes	0.832992	NR
COVA2-32	>10	2.56213e-08	0.0193496	Yes	0.334364	No	0.802379	NR
COVA2-33	>10	0.000636819	0.0744209	Yes	0.995755	No	0.840263	NR
COVA2-34	>10	9.46278e-07	1.07955e-06	Yes	0.995755	No	0.959281	NR
COVA2-35	>10	9.65401e-06	0.0744209	No	0.799631	No	0.819857	NR
COVA2-36	>10	3.16776e-05	0.474403	No	0.142492	Yes	0.888974	NR
COVA2-38	>10	4.2208e-05	0.979728	Yes	0.731657	No	0.747686	NR
COVA2-40	>10	5.23384e-05	0.543468	Yes	0.963416	No	0.819857	NR
COVA2-41	>10	0.000154373	1.42393e-06	Yes	0.888342	No	0.801212	NR
COVA2-42	>10	0.00247768	0.0744209	No	0.478146	No	0.515806	NR
COVA2-43	>10	1.01967e-05	0.00277297	Yes	0.370346	No	0.909009	NR
COVA2-44	>10	0.000288119	0.435862	Yes	0.542413	Yes	0.941979	NR
COVA2-45	>10	9.6446e-09	0.0481672	Yes	0.733907	Yes	0.17223	NR
COVA2-46	>10	1.78904e-05	0.543468	Yes	0.85622	Yes	0.150915	NR
COVA2-47	>10	5.14795e-08	0.527069	Yes	0.651062	No	0.842143	NR
COVA3-01	>10	7.97041e-06	0.672702	No	0.446218	No	0.597344	NR
COVA3-02	>10	3.94985e-05	0.579888	No	0.466945	No	0.842143	NR
COVA3-03	>10	5.78847e-05	0.672702	Yes	0.503824	No	0.982445	NR
COVA3-04	>10	0.000116546	0.672702	Yes	0.941522	No	0.760131	NR
COVA3-05	>10	1.94994e-06	0.442064	Yes	0.370346	Yes	0.922825	NR
COVA3-06	>10	2.64434e-08	0.0730722	Yes	0.503824	Yes	0.802379	NR
COVA3-07	>10	2.62058e-10	0.0744209	Yes	0.702592	No	0.701324	NR
COVA3-08	>10	0.848445	0.0156922	No	0.916608	No	0.701324	NR
COVA3-09	>10	0.828401	0.672702	Yes	0.87842	Yes	0.826391	NR
COVA3-10	>10	1.58686e-08	0.3549	Yes	0.888342	Yes	0.597344	NR
Notes:
NR indicates not reported
NA indicates not applicable
*See Supplementary Table 1 for additional information
Data generated in this study are labeled with "this study"
Data or information from literature are labeled with "reported"
