## Supplementary Table 5 for "A high-throughput, automated, cell-free expression and screening platform for antibody discovery"

### Sheet: Assembly
Supplementary Table 4
Raw and processed data for AlphaLISA measurements for the 120 antibodies evaluated in this manuscript
Sample #	Sample ID	Average	Stadard Deviation	Coefficient of Variation	Replicate 1	Replicate 2	Replicate 2	p-value	FDR corrected p-value
1	aHER2	787850	77436.6	0.0982886	779320	869198	715031	2.54929e-08	1.07246e-07
2	CR3022	766755	96319.2	0.125619	718855	877634	703777	1.39367e-07	4.59534e-07
3	CB6	1.12983e+06	84101.5	0.074437	1140983	1207806	1040715	3.66953e-09	2.48713e-08
4	S309	1.15842e+06	56749.8	0.048989	1218384	1151323	1105552	1.98273e-10	3.02367e-09
5	B38	612899	245116	0.39993	769082	739226	330388	0.000305987	0.000380923
6	H4	975155	76539	0.078489	950091	1061084	914291	5.31889e-09	2.94957e-08
7	BD23	1.01904e+06	34495	0.0338506	1048192	980956	1027961	1.50361e-11	2.62058e-10
8	REGN10933	384158	25104.6	0.0653497	359977	410094	382402	1.52778e-09	1.45283e-08
9	4A8	723460	94318	0.130371	788697	615317	766367	1.8025e-07	5.78697e-07
10	COVA2-15	371223	45378.4	0.12224	423565	342947	347157	0.000221121	0.000281007
11	BD-236	967866	133047	0.137464	1091165	985585	826847	2.58352e-07	7.87973e-07
12	BD-368-2	876534	26213.1	0.0299055	892869	890434	846298	6.35468e-12	1.55054e-10
13	BD-604	983927	107457	0.109212	1106330	905116	940336	5.27296e-08	1.9577e-07
14	BD-629	513872	134148	0.261053	627250	365779	548587	2.00948e-05	3.16776e-05
15	C002	595723	89584.7	0.15038	697897	558630	530643	4.83317e-07	1.34011e-06
16	C102	915963	12681.5	0.013845	917985	927512	902392	2.97246e-14	1.8132e-12
17	C104	467856	30672.4	0.0655595	500938	462270	440361	1.5481e-09	1.45283e-08
18	C110	824629	227193	0.275509	1003602	901255	569031	2.83693e-05	4.2208e-05
19	C135	829762	63672	0.0767353	845676	883967	759642	4.55766e-09	2.64778e-08
20	CC12.1	903669	151833	0.168018	1033840	940292	736874	1.02424e-06	2.49914e-06
21	CC12.3	536816	481153	0.896308	939718	4064	666666	0.0216846	0.0232063
22	S2E12	1.03872e+06	113523	0.109291	1167735	994276	954135	5.29542e-08	1.9577e-07
23	S2M11	748928	70868.9	0.0946271	829963	698540	718282	1.96075e-08	8.85969e-08
24	S304	629666	45137.5	0.0716849	681772	604658	602567	2.85513e-09	2.04897e-08
25	COVA1-01	24524.7	20401.2	0.831863	37013	982	35579	0.0223883	0.0237511
26	COVA1-03	994430	70992.7	0.0713904	1052021	1016156	915113	2.74799e-09	2.04897e-08
27	COVA1-04	445653	83441.4	0.187234	527052	449597	360309	2.17521e-06	4.65572e-06
28	COVA1-07	855034	132849	0.155373	1005756	754954	804392	6.0027e-07	1.6274e-06
29	COVA1-09	745599	154929	0.207791	904938	736365	595494	4.34565e-06	8.03287e-06
30	COVA1-13	1.09645e+06	114186	0.104141	1209957	1097810	981597	3.78727e-08	1.49047e-07
31	COVA1-14	858093	121684	0.141808	983524	850217	740538	3.20611e-07	9.46278e-07
32	COVA1-16	698778	86918.8	0.124387	799034	644592	652709	1.30439e-07	4.54672e-07
33	COVA1-19	8792.33	484.777	0.0551363	8244	8969	9164	2.46914e-06	5.02058e-06
34	COVA1-21	317136	105736	0.333409	402005	198688	350716	9.99372e-05	0.000130505
35	COVA1-25	60986.3	3392.54	0.0556279	62960	62930	57069	9.09732e-10	1.00898e-08
36	COVA1-26	730293	105162	0.144	850026	687951	652903	3.57297e-07	1.01373e-06
37	COVA1-27	60404	16722.4	0.276843	65783	41654	73775	3.64653e-05	5.23384e-05
38	COVA2-01	2456.33	591.142	0.24066	2537	3003	1829	0.381897	0.398217
39	COVA2-02	1127530	99011.1	0.0878123	1214453	1148384	1019753	1.15872e-08	5.43705e-08
40	COVA2-03	960856	128366	0.133596	1105506	860510	916552	2.12267e-07	6.64015e-07
41	COVA2-04	471857	148678	0.31509	586898	303977	524696	6.86767e-05	9.20721e-05
42	COVA2-05	282576	69378.7	0.245522	346105	208545	293078	1.36827e-05	2.25579e-05
43	COVA2-06	1.12222e+06	140589	0.125278	1275040	1093239	998379	1.35959e-07	4.59534e-07
44	COVA2-07	921708	154375	0.167488	1080404	912668	772052	1.00206e-06	2.49492e-06
45	COVA2-08	1.09073e+06	112862	0.103474	1203554	977831	1090795	3.62241e-08	1.47312e-07
46	COVA2-09	823958	132908	0.161304	866952	930047	674875	7.76276e-07	1.97303e-06
47	COVA2-10	1167152	245964	0.210739	1415725	1161849	923882	4.74693e-06	8.64366e-06
48	COVA2-11	777766	42743.7	0.054957	778372	734723	820204	4.45625e-10	6.04069e-09
49	COVA2-12	279841	23625.5	0.0844248	290302	296430	252791	9.22684e-09	4.69031e-08
50	COVA2-13	584849	126909	0.216995	634784	679195	440567	5.8468e-06	1.01901e-05
51	COVA2-14	562805	14428.3	0.0256365	570376	571872	546167	2.22047e-12	9.02992e-11
52	COVA2-15	848889	48480.7	0.0571108	885796	866888	793983	0.000221121	0.000281007
53	COVA2-16	1.12671e+06	91688.5	0.0813773	1033001	1216235	1130890	6.82526e-09	3.62035e-08
54	COVA2-17	1.00956e+06	116849	0.115743	1101067	1049680	877938	7.87885e-08	2.82712e-07
55	COVA2-18	292815	50579.3	0.172735	340973	240120	297351	1.27881e-06	2.94367e-06
56	COVA2-19	57258.3	17203.8	0.300459	47602	47052	77121	6.27129e-05	8.5966e-05
57	COVA2-20	348539	142611	0.409168	511706	286194	247716	0.000357236	0.000440231
58	COVA2-21	445715	132945	0.298275	575656	309956	451532	4.8268e-05	6.6917e-05
59	COVA2-22	27946	11741.2	0.420138	31859	14748	37231	0.000650101	0.000777572
60	COVA2-23	37968.3	15482	0.407761	37983	22479	53443	0.000476231	0.000581001
61	COVA2-24	633881	130069	0.205195	626314	767568	507760	4.00545e-06	7.75659e-06
62	COVA2-28	973092	168074	0.172721	976086	1139648	803541	1.23519e-06	2.89793e-06
63	COVA2-29	288712	19201.8	0.0665084	297596	266677	301863	1.7578e-09	1.5318e-08
64	COVA2-31	47258.7	23266.3	0.492319	47834	23710	70232	0.00133602	0.00153768
65	COVA2-32	475960	35754.4	0.0751206	494912	498248	434719	3.9902e-09	2.56213e-08
66	COVA2-36	578624	151005	0.260973	750961	515426	469486	1.99958e-05	3.16776e-05
67	COVA2-38	862743	237439	0.275214	1100943	861213	626073	2.81506e-05	4.2208e-05
68	COVA2-41	392808	134996	0.34367	540172	275117	363134	0.000120209	0.000154373
69	COVA2-42	125835	69971.4	0.556055	196199	56263	125044	0.00225428	0.00247768
70	COVA2-43	487141	105867	0.217322	606122	403353	451948	5.93415e-06	1.01967e-05
71	COVA2-44	9500.33	2611.19	0.274852	11068	6486	10947	0.000229079	0.000288119
72	COVA2-45	892630	53280.6	0.0596894	891663	839840	946388	7.90541e-10	9.6446e-09
73	COVA2-46	288500	68136.3	0.236174	256828	241965	366708	1.05583e-05	1.78904e-05
74	COVA2-47	284204	24465.2	0.0860834	294077	256345	302190	1.05491e-08	5.14795e-08
75	COVA3-01	8053.67	348.008	0.0432111	8051	7707	8403	4.24653e-06	7.97041e-06
76	COVA3-06	762500	58077	0.0761665	828626	719769	739106	4.33499e-09	2.64434e-08
77	COVA3-07	1.17777e+06	39862.7	0.033846	1218684	1175562	1139050	1.49781e-11	2.62058e-10
78	COVA3-08	1884	447.494	0.237523	2370	1793	1489	0.848445	0.848445
79	COVA3-09	2110.67	827.234	0.39193	1750	3057	1525	0.821611	0.828401
80	COVA3-10	488147	33091.9	0.0677907	457172	484258	523012	1.95105e-09	1.58686e-08
81	COVA1-02	138043	131247	0.95077	34907	93444	285777	0.0288058	0.0302957
82	COVA1-05	1.10089e+06	188768	0.171468	1223410	1195765	883509	1.1734e-06	2.80696e-06
83	COVA1-06	514145	49331.2	0.0959481	477757	570293	494385	2.17948e-08	9.49631e-08
84	COVA1-08	152712	80733.6	0.528666	110834	245780	101522	0.00167683	0.0018942
85	COVA1-10	855597	151192	0.176709	908690	973082	685020	1.44591e-06	3.26669e-06
86	COVA1-11	254171	133597	0.525619	405471	204589	152454	0.00157561	0.00179649
87	COVA1-12	991772	187577	0.189133	1122776	1075647	776893	2.28955e-06	4.81594e-06
88	COVA1-15	136044	45008.9	0.330841	96674	185111	126347	0.000100553	0.000130505
89	COVA1-17	833895	246039	0.295048	926469	1020219	554997	4.43665e-05	6.2215e-05
90	COVA1-18	90074.7	29016	0.322133	84308	121541	64375	2.02529e-05	3.16776e-05
91	COVA1-20	22299.3	10836.3	0.485946	11419	33091	22388	0.00169396	0.00189599
92	COVA1-22	246424	153095	0.621268	147993	422807	168471	0.00391585	0.00426548
93	COVA1-23	5205.33	1097.47	0.210836	4344	4831	6441	0.00122882	0.00142778
94	COVA1-24	2099.33	393.894	0.187628	2503	1716	2079	0.812726	0.826271
95	COVA2-25	41587	7485.73	0.180002	50029	35758	38974	2.45415e-06	5.02058e-06
96	COVA2-26	428683	76969.8	0.179549	381729	386809	517512	1.63828e-06	3.634e-06
97	COVA2-27	675536	18118.3	0.0268206	655662	691133	679814	3.00566e-12	9.16728e-11
98	COVA2-30	319926	147209	0.460133	485490	270490	203799	0.000724664	0.00085834
99	COVA2-33	6392.33	1509.91	0.236206	8014	6136	5027	0.000527202	0.000636819
100	COVA2-34	1.16571e+06	165795	0.142227	1226513	1292515	978094	3.25768e-07	9.46278e-07
101	COVA2-35	472743	101239	0.214153	586608	392888	438733	5.38092e-06	9.65401e-06
102	COVA2-37	653539	203874	0.311953	888875	530644	541099	6.39015e-05	8.66221e-05
103	COVA2-39	246244	64220.9	0.260802	309740	247669	181322	2.05495e-05	3.17346e-05
104	COVA2-40	213301	60558.5	0.283912	260613	145052	234237	3.61759e-05	5.23384e-05
105	COVA3-02	22187	5368.5	0.241966	28384	18952	19225	2.59007e-05	3.94985e-05
106	COVA3-03	173394	50033.2	0.288553	231054	141435	147692	4.0804e-05	5.78847e-05
107	COVA3-04	21155.3	6187.72	0.29249	28300	17639	17527	8.78869e-05	0.000116546
108	COVA3-05	105307	16583.6	0.157479	114485	115272	86163	7.51206e-07	1.94994e-06
109	P2B-2F6	534060	105105	0.196804	615237	571604	415338	3.03335e-06	6.0667e-06
110	REGN10987	44158.3	23751.9	0.537881	71580	30008	30887	0.00222905	0.00247221
111	COVA1-18	93508.7	35910.2	0.384031	134136	80379	66011	2.02529e-05	3.16776e-05
112	2-4	10650.7	2156.96	0.202519	13032	8828	10092	3.51531e-05	5.16708e-05
113	C105	609827	285283	0.467809	589288	904824	335369	0.000784867	0.000920709
114	C119	892438	183905	0.206071	1104543	795322	777450	4.0964e-06	7.80875e-06
115	C121	798256	173209	0.216985	979558	634470	780741	5.80854e-06	1.01901e-05
116	C144	919723	147190	0.160038	1072900	906912	779357	7.34204e-07	1.94724e-06
117	CV07-250	727152	143729	0.19766	887554	683847	610054	3.1023e-06	6.10453e-06
118	CV07-270	300618	201917	0.671674	532523	163792	205539	0.00580091	0.00626293
119	S2A4	779914	200095	0.256561	1001092	611461	727188	1.77596e-05	2.88889e-05
120	S2H13	1035386	5323.05	0.00514113	1034428	1030607	1041123	3.34157e-17	4.07671e-15
121	S2H14	28854.7	6362.01	0.220485	23689	35961	26914	1.15252e-05	1.92613e-05
122	S2X35	485440	89254.2	0.183862	487376	573711	395234	1.91773e-06	4.1779e-06
123	No DNA	1665.67	482.459	0.289649	2183	1586	1228	0.543021	0.561429
124	Beads Only	2296	968.578	0.421854	3410	1653	1825	0.607603	0.622921

### Sheet: S trimer Binding
Supplementary Table 4
Raw and processed data for AlphaLISA measurements for the 120 antibodies evaluated in this manuscript
Sample #	Sample ID	Average	Stadard Deviation	Coefficient of Variation	Replicate 1	Replicate 2	Replicate 2	p-value	FDR corrected p-value
1	aHER2	921.667	111.505	0.120982	1005	965	795	0.0588659	0.113994
2	CR3022	3438.33	3148.32	0.915654	7073	1683	1559	0.105585	0.189433
3	CB6	234319	97208	0.414854	122107	292833	288016	0.000387293	0.00131249
4	S309	529913	63921	0.120625	457033	556242	576465	1.05055e-07	1.07955e-06
5	B38	1577.33	149.814	0.0949795	1473	1510	1749	0.0325771	0.0736
6	H4	3053.33	2218.82	0.726689	5595	1503	2062	0.066869	0.127469
7	BD23	11812.7	1360	0.115131	10798	11282	13358	1.92586e-07	1.46847e-06
8	REGN10933	174622	61279.2	0.350925	178385	111548	233933	0.000138843	0.00052934
9	4A8	267472	34409	0.128645	242121	253652	306642	1.66454e-07	1.45053e-06
10	COVA2-15	323571	58250.8	0.180025	371034	258565	341115	1.71501e-06	9.95808e-06
11	BD-236	267503	61237.6	0.228923	292364	197745	312401	8.43294e-06	3.81044e-05
12	BD-368-2	16556.3	6589.37	0.397997	22643	9559	17467	0.000466691	0.00149832
13	BD-604	376049	6799.34	0.018081	371146	383811	373190	1.89409e-13	1.15539e-11
14	BD-629	101694	41233.6	0.405469	116773	55043	133265	0.000351283	0.00122447
15	C002	4439.33	463.038	0.104304	4961	4077	4280	1.37742e-06	8.40225e-06
16	C102	43337	13188.4	0.304321	50758	28110	51143	6.4292e-05	0.00027047
17	C104	6789.33	2334.62	0.343867	6873	4414	9081	0.000422104	0.0013918
18	C110	393794	27757.8	0.070488	369446	387916	424020	2.53287e-09	3.86263e-08
19	C135	232507	53572.6	0.230413	264842	170668	262010	8.84766e-06	3.85505e-05
20	CC12.1	214645	14068.2	0.0655415	208119	205025	230791	1.55518e-09	3.16219e-08
21	CC12.3	96685.3	83607.4	0.864738	133749	953	155354	0.0193563	0.0463033
22	S2E12	202933	33703.1	0.16608	193906	174662	240230	9.71312e-07	6.23685e-06
23	S2M11	387170	4071.63	0.0105164	384085	391785	385640	4.32698e-15	5.27892e-13
24	S304	10887	1227.95	0.11279	12299	10069	10293	1.86602e-07	1.46847e-06
25	COVA1-01	1124	223.32	0.198684	1152	1332	888	0.558222	0.672702
26	COVA1-03	1146	159.897	0.139526	1133	993	1312	0.62656	0.701287
27	COVA1-04	2113	1690.07	0.799845	4047	920	1372	0.210447	0.3549
28	COVA1-07	7584.67	1353.14	0.178405	6152	7761	8841	6.00065e-06	3.00053e-05
29	COVA1-09	1691.67	1038.43	0.613853	2873	923	1279	0.285627	0.442064
30	COVA1-13	1397	337.047	0.241265	1773	1296	1122	0.341811	0.502421
31	COVA1-14	1118	6.245	0.00558587	1113	1116	1125	0.453977	0.59554
32	COVA1-16	1974	207.56	0.105147	2213	1870	1839	0.00128427	0.00373049
33	COVA1-19	1197	160.337	0.133949	1363	1043	1185	0.894112	0.932322
34	COVA1-21	1330	458.375	0.344643	1856	1016	1118	0.608787	0.700196
35	COVA1-25	1212.67	213.977	0.176452	1273	1390	975	0.982626	0.982626
36	COVA1-26	1801.67	260.178	0.144409	1520	2033	1852	0.00757591	0.0192554
37	COVA1-27	1152.33	230.804	0.200292	1376	1166	915	0.6865	0.747795
38	COVA2-01	1438	66.7757	0.0464365	1396	1403	1515	0.121852	0.215448
39	COVA2-02	21828	1803.68	0.0826316	22733	19751	23000	1.24949e-08	1.52438e-07
40	COVA2-03	977	87.3098	0.0893652	1043	1010	878	0.103963	0.189305
41	COVA2-04	21365	3763.83	0.176168	19076	19310	25709	2.12961e-06	1.12962e-05
42	COVA2-05	1306	411.519	0.315099	1780	1040	1098	0.664252	0.733227
43	COVA2-06	1142.67	168.245	0.147239	1193	1280	955	0.614106	0.700196
44	COVA2-07	334800	28208.1	0.0842537	335671	306166	362562	8.80421e-09	1.19346e-07
45	COVA2-08	1386	292.375	0.210949	1723	1200	1235	0.339333	0.502421
46	COVA2-09	1128.33	286.381	0.253809	960	966	1459	0.610152	0.700196
47	COVA2-10	2835.33	464.502	0.163826	2370	2837	3299	0.000132564	0.000521702
48	COVA2-11	1309.67	320.99	0.245093	1098	1679	1152	0.605414	0.700196
49	COVA2-12	965	110.811	0.11483	1042	838	1015	0.0958715	0.177217
50	COVA2-13	1364.67	184.506	0.135202	1406	1163	1525	0.329672	0.496543
51	COVA2-14	3973.67	974.744	0.245301	4908	2963	4050	0.000194277	0.000697112
52	COVA2-15	469224	67177.7	0.143168	546726	433281	427664	1.71501e-06	9.95808e-06
53	COVA2-16	2281	583.782	0.255932	1620	2497	2726	0.00398101	0.0105583
54	COVA2-17	1943	522.73	0.269033	1390	2010	2429	0.0168564	0.0411296
55	COVA2-18	2355	548.208	0.232785	2313	2923	1829	0.00215544	0.00609515
56	COVA2-19	1197	235.771	0.196968	1343	1323	925	0.904275	0.934929
57	COVA2-20	3711.67	1194.43	0.321804	4221	2347	4567	0.00108527	0.00322935
58	COVA2-21	1298.33	265.528	0.204515	1573	1043	1279	0.621014	0.701287
59	COVA2-22	1086	134.893	0.12421	1206	940	1112	0.363308	0.52698
60	COVA2-23	1238	210.948	0.170394	996	1383	1335	0.885323	0.931116
61	COVA2-24	1360.67	385.531	0.28334	1650	923	1509	0.4737	0.614802
62	COVA2-28	3401.33	350.563	0.103066	3157	3244	3803	6.14863e-06	3.00053e-05
63	COVA2-29	1098.33	173.229	0.15772	1080	1280	935	0.428023	0.579888
64	COVA2-31	1416	486.137	0.343317	1776	863	1609	0.396465	0.543468
65	COVA2-32	1739.33	184.289	0.105954	1666	1603	1949	0.00777156	0.0193496
66	COVA2-36	1035	292.317	0.282432	850	883	1372	0.311084	0.474403
67	COVA2-38	1208.33	278.716	0.230661	1520	983	1122	0.963667	0.979728
68	COVA2-41	4288	215.641	0.0502894	4204	4127	4533	1.5173e-07	1.42393e-06
69	COVA2-42	880.333	97.1614	0.110369	846	990	805	0.0352627	0.0744209
70	COVA2-43	4130.67	1364.13	0.330245	4858	2557	4977	0.000909171	0.00277297
71	COVA2-44	1043.67	203.407	0.194896	1193	1126	812	0.275093	0.435862
72	COVA2-45	1774.33	372.646	0.210021	1749	2159	1415	0.0205303	0.0481672
73	COVA2-46	1100.67	82.1361	0.0746239	1195	1045	1062	0.395561	0.543468
74	COVA2-47	1377	303.541	0.220436	1406	1060	1665	0.37154	0.527069
75	COVA3-01	1126	225.805	0.200538	1050	1380	948	0.567937	0.672702
76	COVA3-06	1994	696.376	0.349236	1216	2207	2559	0.0317445	0.0730722
77	COVA3-07	1930.67	644.137	0.333634	1946	2567	1279	0.0345381	0.0744209
78	COVA3-08	1917	348.465	0.181776	2133	2103	1515	0.00604537	0.0156922
79	COVA3-09	1121.33	232.182	0.207059	873	1333	1158	0.552108	0.672702
80	COVA3-10	1025	169.337	0.165207	1080	1160	835	0.212358	0.3549
81	COVA1-02	1332.33	251.854	0.189032	1616	1246	1135	0.480153	0.616618
82	COVA1-05	1060.67	52.1664	0.0491827	1120	1040	1022	0.254582	0.409551
83	COVA1-06	1126.33	152.317	0.135232	1160	960	1259	0.531818	0.668885
84	COVA1-08	1120.33	197.677	0.176445	1130	1313	918	0.528936	0.668885
85	COVA1-10	889.333	145.084	0.163138	980	966	722	0.0463808	0.0943076
86	COVA1-11	995	227.541	0.228685	990	770	1225	0.185643	0.318992
87	COVA1-12	1613.67	317.09	0.196503	1636	1286	1919	0.0542072	0.106666
88	COVA1-15	1305.67	552.847	0.423422	1926	1126	865	0.722797	0.780365
89	COVA1-17	1250.67	425.537	0.340248	1000	1010	1742	0.869137	0.922041
90	COVA1-18	505600	12903.8	0.0255219	497765	498541	520493	5.05892e-11	2.05729e-09
91	COVA1-20	1061.33	45.3689	0.042747	1013	1103	1068	0.25513	0.409551
92	COVA1-22	945.667	136.442	0.144281	933	816	1088	0.0833231	0.156391
93	COVA1-23	1428	307.147	0.215089	1746	1133	1405	0.251403	0.409551
94	COVA1-24	1105	354.487	0.320803	960	846	1509	0.561812	0.672702
95	COVA2-25	35688.7	11379.5	0.318855	39870	22810	44386	9.03081e-05	0.000367253
96	COVA2-26	898.333	144.338	0.160673	815	815	1065	0.0509991	0.101998
97	COVA2-27	1112.67	56.8008	0.0510493	1178	1075	1085	0.437292	0.579888
98	COVA2-30	1201.33	165.582	0.137832	1246	1340	1018	0.918663	0.941822
99	COVA2-33	1750.67	426.538	0.243643	1260	2033	1959	0.0338187	0.0744209
100	COVA2-34	5215.33	357.189	0.0684883	4811	5488	5347	1.06185e-07	1.07955e-06
101	COVA2-35	2041.67	773.633	0.378922	2790	2090	1245	0.0353804	0.0744209
102	COVA2-37	3020	234.026	0.0774919	3124	3184	2752	6.84485e-06	3.21181e-05
103	COVA2-39	412893	58209.1	0.140979	392497	367626	478555	3.09221e-07	2.09583e-06
104	COVA2-40	1387	375.317	0.270596	1733	1440	988	0.393652	0.543468
105	COVA3-02	1488.33	811.204	0.545042	2417	1130	918	0.43722	0.579888
106	COVA3-03	1421.33	836.969	0.588862	2380	836	1048	0.564539	0.672702
107	COVA3-04	1340.33	419.668	0.313107	1773	1313	935	0.555962	0.672702
108	COVA3-05	1061.33	136.841	0.128933	1216	956	1012	0.286255	0.442064
109	P2B-2F6	68712.3	12337.8	0.179557	81903	57456	66778	1.79572e-06	9.95808e-06
110	REGN10987	363809	49064	0.134862	401588	308357	381483	2.28496e-07	1.6398e-06
111	COVA1-18	510297	65674.9	0.128699	537675	435362	557853	5.05892e-11	2.05729e-09
112	2-4	1210.33	369.434	0.305233	963	1033	1635	0.976607	0.982626
113	C105	184871	103296	0.558746	185234	81394	287985	0.00219825	0.00609515
114	C119	322001	17315.5	0.0537748	329310	302229	334463	3.85564e-10	1.17597e-08
115	C121	412966	23623.7	0.0572051	406576	393194	439127	5.89915e-10	1.43939e-08
116	C144	519805	35417.5	0.0681362	481207	550811	527396	1.98856e-09	3.46578e-08
117	CV07-250	5934	2774.82	0.467613	4194	4474	9134	0.00290921	0.00788719
118	CV07-270	245322	88724.2	0.361664	186521	202067	347378	0.000165704	0.000612604
119	S2A4	1518	426.18	0.280751	1983	1146	1425	0.180509	0.314602
120	S2H13	1090.33	109.573	0.100495	965	1138	1168	0.367158	0.52698
121	S2H14	1553	114.333	0.0736206	1645	1589	1425	0.0368112	0.0761181
122	S2X35	86196.7	40426.3	0.469001	92589	42955	123046	0.000849589	0.00265769
123	No DNA	1159.33	68.0392	0.0586882	1186	1210	1082	0.667116	0.733227
124	Beads Only	1272.67	304.444	0.239218	1233	990	1595	0.747042	0.799466

### Sheet: RBD Binding
Supplementary Table 4
Raw and processed data for AlphaLISA measurements for the 120 antibodies evaluated in this manuscript
Sample #	Sample ID	Average	Stadard Deviation	Coefficient of Variation	Replicate 1	Replicate 2	Replicate 2	p-value	FDR corrected p-value
1	aHER2	667.333	70.614	0.105815	586	713	703	0.742712	0.888342
2	CR3022	7883.67	1641.38	0.208199	6524	9707	7420	8.20332e-06	7.6985e-05
3	CB6	57872.3	10578.2	0.182784	70059	51064	52494	1.94395e-06	2.96453e-05
4	S309	89312.7	23629.9	0.264574	73848	116513	77577	2.25157e-05	0.000161583
5	B38	668	179.307	0.268424	874	547	583	0.822943	0.924694
6	H4	992.333	257.421	0.259409	1227	717	1033	0.0299675	0.114251
7	BD23	781.333	108.187	0.138464	677	774	893	0.218791	0.460187
8	REGN10933	10473	2428.02	0.231836	10302	8135	12982	1.41688e-05	0.000123471
9	4A8	694.667	49.5412	0.0713165	644	697	743	0.916781	0.963416
10	COVA2-15	28348.3	1894.73	0.0668376	28616	26334	30095	0.00201824	0.00879375
11	BD-236	51021.3	8539.42	0.16737	47398	60775	44891	1.07906e-06	1.88065e-05
12	BD-368-2	1526	114.896	0.075292	1627	1401	1550	6.71982e-06	7.20538e-05
13	BD-604	19791.7	1456.77	0.0736054	18301	19862	21212	4.43919e-09	1.80527e-07
14	BD-629	5791.67	1518.7	0.262222	7024	4095	6256	4.7597e-05	0.000312412
15	C002	707	73.3008	0.103679	674	791	656	0.77186	0.904255
16	C102	2078	328.859	0.158257	2374	1724	2136	1.86259e-05	0.000151386
17	C104	596.667	29.5014	0.0494437	567	597	626	0.148746	0.370346
18	C110	40256.3	4193.28	0.104164	35448	43154	42167	4.23785e-08	1.03403e-06
19	C135	6540	2461.28	0.376342	7948	3698	7974	0.000412377	0.00209625
20	CC12.1	26058.3	5374.36	0.206243	24577	32018	21580	4.87217e-06	5.94405e-05
21	CC12.3	7626.33	6137.72	0.804807	12502	734	9643	0.0202301	0.0796152
22	S2E12	8608.67	780.093	0.0906171	7888	9437	8501	2.86395e-08	8.73503e-07
23	S2M11	1861.67	323.101	0.173555	1871	1534	2180	5.12151e-05	0.000312412
24	S304	772	76.629	0.0992603	860	736	720	0.22255	0.460187
25	COVA1-01	635.333	54.6382	0.0859993	620	590	696	0.399727	0.650222
26	COVA1-03	821.333	266.346	0.324285	1111	587	766	0.285027	0.503824
27	COVA1-04	1039.33	589.866	0.567543	1714	621	783	0.170378	0.415721
28	COVA1-07	808	112.12	0.138763	937	734	753	0.129895	0.360164
29	COVA1-09	992.667	278.324	0.28038	1291	947	740	0.0375604	0.134776
30	COVA1-13	1007	351.928	0.349481	1284	611	1126	0.0626475	0.195974
31	COVA1-14	781.333	100.221	0.12827	854	667	823	0.208315	0.460187
32	COVA1-16	2748.67	437.796	0.159276	2484	2508	3254	7.08726e-06	7.20538e-05
33	COVA1-19	602.667	76.9567	0.127694	684	531	593	0.213215	0.460187
34	COVA1-21	542.333	23.7136	0.0437251	564	517	546	0.0353196	0.130575
35	COVA1-25	623.667	141.677	0.227168	787	534	550	0.428992	0.670987
36	COVA1-26	679	102.235	0.150567	797	617	623	0.893975	0.95671
37	COVA1-27	546	84.9235	0.155538	644	494	500	0.061572	0.195974
38	COVA2-01	602.333	83.5005	0.138628	654	647	506	0.219334	0.460187
39	COVA2-02	51853.7	24502.6	0.472533	34449	79874	41238	0.000883206	0.00399078
40	COVA2-03	775	334.636	0.431788	554	611	1160	0.550139	0.754124
41	COVA2-04	2332	188.072	0.0806483	2141	2338	2517	3.68606e-07	7.49499e-06
42	COVA2-05	859	118.528	0.137984	724	907	946	0.0477669	0.157502
43	COVA2-06	567	97.7701	0.172434	677	534	490	0.111203	0.330897
44	COVA2-07	39983	11807.2	0.295305	42685	50205	27059	4.91977e-05	0.000312412
45	COVA2-08	683.667	80.2268	0.117348	631	644	776	0.943155	0.966932
46	COVA2-09	614.667	52.5769	0.0855373	647	554	643	0.250831	0.478146
47	COVA2-10	683.667	142.861	0.208963	641	567	843	0.95358	0.969473
48	COVA2-11	735.333	316.443	0.43034	533	1100	573	0.731911	0.888342
49	COVA2-12	661	33.8083	0.0511472	640	643	700	0.64529	0.85571
50	COVA2-13	648.333	58.9435	0.0909154	714	631	600	0.524338	0.735278
51	COVA2-14	693.667	62.043	0.0894421	757	691	633	0.931828	0.963416
52	COVA2-15	74606.3	25519.1	0.342049	104065	60479	59275	0.00201824	0.00879375
53	COVA2-16	758	85.5044	0.112803	757	844	673	0.313302	0.530874
54	COVA2-17	618	61.0492	0.098785	687	571	596	0.279476	0.503824
55	COVA2-18	663.667	90.257	0.135998	681	744	566	0.71579	0.888342
56	COVA2-19	620.333	50.8953	0.0820451	634	564	663	0.284183	0.503824
57	COVA2-20	759.333	48.2942	0.0636008	704	781	793	0.262882	0.49341
58	COVA2-21	931.333	553.305	0.5941	627	597	1570	0.298381	0.512711
59	COVA2-22	630.333	87.6888	0.139115	537	711	643	0.398741	0.650222
60	COVA2-23	672.667	107.584	0.159937	751	717	550	0.826161	0.924694
61	COVA2-24	594.667	24.0069	0.0403704	567	607	610	0.139084	0.370346
62	COVA2-28	601.333	69.2411	0.115146	527	664	613	0.19853	0.44853
63	COVA2-29	740.333	98.9057	0.133596	647	844	730	0.461959	0.702592
64	COVA2-31	606	38.7427	0.0639319	591	577	650	0.193849	0.446218
65	COVA2-32	588.333	12.7017	0.0215893	581	581	603	0.115109	0.334364
66	COVA2-36	485.667	158.658	0.326681	304	597	556	0.0420469	0.142492
67	COVA2-38	763.667	241.91	0.316774	624	624	1043	0.503764	0.731657
68	COVA2-41	666	30.5123	0.0458143	641	657	700	0.704784	0.888342
69	COVA2-42	618.333	19.8578	0.0321151	641	604	610	0.250664	0.478146
70	COVA2-43	595.667	18.7705	0.0315118	574	607	606	0.140985	0.370346
71	COVA2-44	622.667	73.5822	0.118173	647	681	540	0.324558	0.542413
72	COVA2-45	729.667	62.0672	0.0850624	733	790	666	0.514104	0.733907
73	COVA2-46	722	120.216	0.166505	640	666	860	0.652692	0.85622
74	COVA2-47	774.667	216.264	0.279171	1021	687	616	0.410916	0.651062
75	COVA3-01	821.667	194.168	0.23631	831	1011	623	0.190302	0.446218
76	COVA3-06	771.333	118.264	0.153324	717	907	690	0.281753	0.503824
77	COVA3-07	763.667	210.498	0.275641	537	801	953	0.462552	0.702592
78	COVA3-08	671.667	88.0984	0.131164	771	641	603	0.803911	0.916608
79	COVA3-09	661.333	74.2989	0.112347	607	631	746	0.676815	0.87842
80	COVA3-10	718	172.244	0.239894	564	904	686	0.738736	0.888342
81	COVA1-02	666	61.3922	0.0921805	674	601	723	0.720975	0.888342
82	COVA1-05	787	353.789	0.449542	1194	614	553	0.517344	0.733907
83	COVA1-06	682.667	44.7698	0.0655807	707	631	710	0.9248	0.963416
84	COVA1-08	736	93.4398	0.126956	767	631	810	0.49161	0.722607
85	COVA1-10	586	4.58258	0.0078201	587	581	590	0.107296	0.327252
86	COVA1-11	535.667	68.7192	0.128287	457	584	566	0.0412625	0.142492
87	COVA1-12	673.667	106.566	0.158188	574	661	786	0.836529	0.927787
88	COVA1-15	727	300.127	0.412829	537	571	1073	0.768285	0.904255
89	COVA1-17	652.333	31.39	0.0481196	617	677	663	0.54529	0.754124
90	COVA1-18	40398.7	7515.58	0.186035	35836	49073	36287	2.82934e-06	3.83533e-05
91	COVA1-20	569	100.344	0.176352	554	477	676	0.118701	0.336779
92	COVA1-22	640.333	86.3153	0.134797	734	564	623	0.479568	0.713503
93	COVA1-23	800.333	355.832	0.444605	541	654	1206	0.466475	0.702592
94	COVA1-24	660.333	206.374	0.31253	894	584	503	0.778252	0.904255
95	COVA2-25	705.667	188.906	0.267698	727	507	883	0.853333	0.937898
96	COVA2-26	626.333	115.902	0.185049	733	503	643	0.409089	0.651062
97	COVA2-27	697.333	48.0139	0.0688536	746	696	650	0.881644	0.951863
98	COVA2-30	665	82.2861	0.123738	711	714	570	0.724235	0.888342
99	COVA2-33	689.333	90.0463	0.130628	781	601	686	0.988156	0.995755
100	COVA2-34	688	64.1327	0.0932161	637	667	760	0.995755	0.995755
101	COVA2-35	723.667	80.5005	0.11124	724	804	643	0.593516	0.799631
102	COVA2-37	600.333	50.362	0.0838901	641	544	616	0.176666	0.422612
103	COVA2-39	15290.3	982.512	0.0642571	16270	14305	15296	1.93472e-09	1.18018e-07
104	COVA2-40	681.333	54.4181	0.0798701	744	654	646	0.90902	0.963416
105	COVA3-02	614	41.0731	0.0668943	601	581	660	0.2373	0.466945
106	COVA3-03	782.667	160.855	0.205522	751	957	640	0.289079	0.503824
107	COVA3-04	677.333	74.0968	0.109395	761	651	620	0.864348	0.941522
108	COVA3-05	590.333	58.6202	0.0993002	651	534	586	0.144437	0.370346
109	P2B-2F6	973.667	86.8696	0.0892191	1071	904	946	0.00303922	0.0123595
110	REGN10987	1267.33	206.083	0.162612	1401	1371	1030	0.000511946	0.00240976
111	COVA1-18	30317.3	8478.25	0.27965	39875	27374	23703	2.82934e-06	3.83533e-05
112	2-4	730.333	136.647	0.187102	847	764	580	0.596446	0.799631
113	C105	20278.7	7163.76	0.353266	26802	12612	21422	0.000172347	0.000955741
114	C119	7786.67	357.783	0.0459481	8085	7885	7390	4.10125e-10	5.00352e-08
115	C121	4845.67	1810.73	0.373679	5463	6267	2807	0.000513555	0.00240976
116	C144	43439.3	11182.5	0.257428	54742	43195	32381	1.9854e-05	0.000151386
117	CV07-250	597	113.503	0.190123	711	484	596	0.233588	0.466945
118	CV07-270	5777.33	2937.95	0.508531	2704	6070	8558	0.00255231	0.0107373
119	S2A4	1507	290.687	0.192891	1637	1174	1710	0.000289565	0.00153595
120	S2H13	806.333	123.662	0.153364	696	940	783	0.147516	0.370346
121	S2H14	773	88.5381	0.114538	776	683	860	0.232079	0.466945
122	S2X35	6256.33	1785.2	0.285343	7458	4205	7106	7.63609e-05	0.00044362
123	No DNA	668.333	141.966	0.212418	564	611	830	0.802832	0.916608
124	Beads Only	708.333	11.0151	0.0155508	701	721	703	0.729416	0.888342

### Sheet: ACE2 Competition
Supplementary Table 4
Raw and processed data for AlphaLISA measurements for the 120 antibodies evaluated in this manuscript
Sample #	Sample ID	Average	Stadard Deviation	Coefficient of Variation	Replicate 1	Replicate 2	Replicate 2	p-value	FDR corrected p-value
1	aHER2	287821	8858.58	0.0307781	279906	297390	286167	0.548469	0.802379
2	CR3022	257420	58235	0.226226	197229	261552	313479	0.478528	0.760131
3	CB6	168386	19140.4	0.11367	148811	187060	169288	0.00040093	0.00482493
4	S309	112483	23465.7	0.208615	95219	103029	139201	3.85e-05	0.0005872
5	B38	226672	65351.3	0.288307	154156	244852	281009	0.125169	0.412718
6	H4	220384	75349.8	0.341902	142471	225803	292878	0.121691	0.412718
7	BD23	246099	39662	0.161163	211077	238052	289167	0.18963	0.515806
8	REGN10933	173484	50152.7	0.28909	129915	162230	228308	0.00389513	0.0264003
9	4A8	218784	39002.8	0.178271	191012	201965	263374	0.0293088	0.143027
10	COVA2-15	84346	34961.8	0.414505	60369	68207	124462	5.78e-07	2.65e-05
11	BD-236	129854	47053.9	0.36236	78080	141470	170012	0.00043503	0.00482493
12	BD-368-2	171428	26577.3	0.155035	141106	190687	182490	0.00074323	0.00647673
13	BD-604	8592	7988.35	0.929743	1227	7465	17084	6.51e-07	2.65e-05
14	BD-629	136861	69357	0.506771	88052	216253	106277	0.00246911	0.018827
15	C002	250559	38793	0.154826	206067	268306	277304	0.247874	0.597344
16	C102	242763	39463	0.162558	199472	276727	252090	0.151448	0.450651
17	C104	261595	18384.3	0.0702779	240515	269965	274305	0.381132	0.701324
18	C110	100322	43071.2	0.429331	50974	130356	119635	0.00010437	0.00141484
19	C135	225281	34540	0.15332	200343	264705	210794	0.0374414	0.163533
20	CC12.1	165148	30560.3	0.185048	131117	190248	174078	0.00068893	0.00646538
21	CC12.3	224178	36351.9	0.162156	191957	263587	216991	0.0375322	0.163533
22	S2E12	147153	52504.1	0.356799	99924	203688	137848	0.00131983	0.0107347
23	S2M11	51345.3	7499.48	0.14606	51961	43557	58518	2.09e-06	5.1e-05
24	S304	267938	14693.5	0.0548392	254330	265967	283518	0.577967	0.802379
25	COVA1-01	306796	26697.9	0.0870216	275976	321608	322805	0.163337	0.474456
26	COVA1-03	261958	37008.5	0.141276	229536	254061	302278	0.479755	0.760131
27	COVA1-04	240284	13401.6	0.055774	224812	247749	248290	0.0582309	0.229167
28	COVA1-07	251323	49972.6	0.198838	209384	237969	306616	0.31937	0.660392
29	COVA1-09	246805	28951	0.117303	220689	241791	277936	0.151381	0.450651
30	COVA1-13	219718	77017	0.350527	131504	254058	273591	0.12335	0.412718
31	COVA1-14	259901	48952.8	0.188352	220951	243900	314852	0.488124	0.763476
32	COVA1-16	252752	47952.4	0.189721	211915	240787	305554	0.333691	0.678505
33	COVA1-19	261711	28874.8	0.110331	229222	271465	284445	0.432093	0.742581
34	COVA1-21	257460	35505	0.137905	221690	257996	292694	0.360981	0.701324
35	COVA1-25	250628	36872.4	0.14712	214658	248885	288341	0.239182	0.597344
36	COVA1-26	276943	37500.7	0.135409	246900	264957	318971	0.973356	0.982445
37	COVA1-27	276484	45851.6	0.165838	230128	277510	321814	0.960823	0.982445
38	COVA2-01	276014	37084	0.134355	234225	288818	305000	0.939376	0.97952
39	COVA2-02	279472	35457.4	0.126873	243914	279674	314828	0.933199	0.97952
40	COVA2-03	263207	35242.1	0.133895	223634	291208	274780	0.505559	0.780736
41	COVA2-04	265240	48314.7	0.182155	212915	274643	308162	0.621879	0.819857
42	COVA2-05	276018	20298.6	0.0735408	255810	275839	296406	0.927245	0.97952
43	COVA2-06	284850	22645.9	0.079501	259846	290725	303980	0.7008	0.846511
44	COVA2-07	178947	10804	0.0603757	169795	190865	176180	0.00050541	0.00513837
45	COVA2-08	251948	28400.5	0.112723	243479	283620	228746	0.21895	0.568338
46	COVA2-09	280990	30075.3	0.107033	249207	309002	284761	0.869301	0.941979
47	COVA2-10	281450	8488.71	0.0301606	272075	283661	288615	0.820976	0.934493
48	COVA2-11	295808	9709.49	0.0328236	303294	299293	284837	0.298961	0.641894
49	COVA2-12	303265	2308.45	0.00761199	305728	301151	302915	0.148609	0.450651
50	COVA2-13	210173	28671.3	0.136418	179456	214836	236227	0.0095707	0.0530739
51	COVA2-14	226403	5934.4	0.0262116	219647	230772	228791	0.0145617	0.0740219
52	COVA2-15	19400.3	4843.16	0.249643	24373	19130	14698	5.78e-07	2.65e-05
53	COVA2-16	233663	95325.1	0.40796	151104	211895	337989	0.299901	0.641894
54	COVA2-17	249930	65230.4	0.260995	184291	250754	314744	0.374447	0.701324
55	COVA2-18	232748	43436	0.186622	196660	220627	280957	0.0887956	0.328275
56	COVA2-19	253956	62740.9	0.247054	196073	245167	320628	0.432158	0.742581
57	COVA2-20	252318	45794.5	0.181495	214142	239718	303093	0.314346	0.660392
58	COVA2-21	257814	45305.5	0.17573	225658	238155	309628	0.421408	0.742581
59	COVA2-22	257429	52155.9	0.202603	199688	271475	301123	0.448596	0.747686
60	COVA2-23	260525	27474.2	0.105457	230621	266304	284650	0.393345	0.705707
61	COVA2-24	258833	32780.6	0.126648	226653	257664	292183	0.378235	0.701324
62	COVA2-28	264875	35665.4	0.13465	223782	287776	283067	0.556354	0.802379
63	COVA2-29	286525	37109.4	0.129516	244162	302126	313287	0.687278	0.842143
64	COVA2-31	267631	38983.2	0.14566	222819	286352	293723	0.655469	0.832992
65	COVA2-32	290172	38773.9	0.133624	247894	298550	324072	0.57945	0.802379
66	COVA2-36	272161	13873.1	0.050974	256277	278301	281904	0.749322	0.888974
67	COVA2-38	292019	23498	0.0804675	267312	294659	314085	0.453515	0.747686
68	COVA2-41	264090	35430.7	0.134162	225514	271576	295179	0.531952	0.801212
69	COVA2-42	250643	25360.6	0.101182	222599	271967	257362	0.185875	0.515806
70	COVA2-43	283447	33077.2	0.116696	245256	302133	302953	0.782344	0.909009
71	COVA2-44	273699	29245.7	0.106854	239942	291381	289775	0.842105	0.941979
72	COVA2-45	318101	9714.18	0.0305381	321200	307215	325887	0.0409398	0.17223
73	COVA2-46	323348	17860	0.0552345	312262	343951	313831	0.0321622	0.150915
74	COVA2-47	268036	43710.8	0.163078	231844	255665	316599	0.685384	0.842143
75	COVA3-01	253154	30120.1	0.118979	223084	253055	283324	0.247288	0.597344
76	COVA3-06	262022	52352.3	0.199801	217054	249517	319494	0.555453	0.802379
77	COVA3-07	254772	50456.1	0.198044	217828	234229	312259	0.385153	0.701324
78	COVA3-08	257581	37264.7	0.144671	215380	271406	285958	0.373131	0.701324
79	COVA3-09	288607	41559.7	0.144001	240687	310333	314800	0.638089	0.826391
80	COVA3-10	252954	31323.4	0.123831	228261	242412	288188	0.249709	0.597344
81	COVA1-02	287622	16679.1	0.0579899	268687	300139	294039	0.575939	0.802379
82	COVA1-05	249795	49307.2	0.197391	206612	239252	303521	0.290663	0.641894
83	COVA1-06	250922	39257.8	0.156454	206190	266927	279649	0.256066	0.60077
84	COVA1-08	219640	51932.3	0.236443	163336	265663	229920	0.0544608	0.221474
85	COVA1-10	287688	22147.8	0.0769853	262801	295034	305230	0.591919	0.802379
86	COVA1-11	277113	43862.5	0.158284	226932	296258	308148	0.981035	0.982445
87	COVA1-12	290062	24333.8	0.0838917	262600	298644	308942	0.518725	0.791056
88	COVA1-15	288287	26474.7	0.0918347	260445	291274	313141	0.587233	0.802379
89	COVA1-17	278853	24003	0.0860779	253418	301107	282033	0.950167	0.982376
90	COVA1-18	119640	32893.7	0.274938	92401	156184	110336	7.94e-06	0.0001383
91	COVA1-20	272073	16554.9	0.0608471	256367	289363	270490	0.750527	0.888974
92	COVA1-22	274472	22046.9	0.0803247	249082	288769	285566	0.86236	0.941979
93	COVA1-23	249103	20973.3	0.0841955	227411	269275	250622	0.149013	0.450651
94	COVA1-24	265558	33898.3	0.127649	234298	260787	301589	0.569285	0.802379
95	COVA2-25	281132	35818.8	0.127409	242450	313152	287795	0.872488	0.941979
96	COVA2-26	302616	18315.1	0.0605226	312928	281470	313451	0.190256	0.515806
97	COVA2-27	311780	20768.3	0.0666122	330949	289716	314674	0.0937033	0.336229
98	COVA2-30	254925	28836.9	0.113119	267395	221952	275429	0.273494	0.629552
99	COVA2-33	268099	38372.6	0.143129	255883	237321	311092	0.668078	0.840263
100	COVA2-34	274506	46056.7	0.16778	257017	239756	326746	0.896377	0.959281
101	COVA2-35	266316	41188.9	0.154662	232750	253919	312280	0.623684	0.819857
102	COVA2-37	281268	33487.8	0.11906	260400	263510	319895	0.863875	0.941979
103	COVA2-39	188359	36861.6	0.195699	210792	145816	208469	0.00379886	0.0264003
104	COVA2-40	268348	24424.1	0.0910166	265144	245684	294216	0.624973	0.819857
105	COVA3-02	288626	55943.1	0.193825	288328	232833	344718	0.690281	0.842143
106	COVA3-03	277275	20614.1	0.0743452	253871	285220	292735	0.982445	0.982445
107	COVA3-04	262222	34270.2	0.130692	266990	225817	293858	0.473145	0.760131
108	COVA3-05	271145	51546.4	0.190106	217016	276772	319647	0.801799	0.922825
109	P2B-2F6	273078	33895.3	0.124123	307056	239266	272912	0.827256	0.934493
110	REGN10987	215488	13684.5	0.0635046	223786	222984	199693	0.00713889	0.0435472
111	COVA1-18	155189	21241.6	0.136875	147075	179292	139201	7.94e-06	0.0001383
112	2-4	295411	3686.13	0.012478	299023	295556	291655	0.298764	0.641894
113	C105	248138	39660.7	0.159833	258874	281326	204215	0.216356	0.568338
114	C119	209331	32137.9	0.153526	246309	188135	193550	0.0108776	0.0576988
115	C121	69559.3	9920.74	0.142623	65017	62723	80938	3.99e-06	8.11e-05
116	C144	33258.3	9128.48	0.274472	43792	27659	28324	1.3e-06	3.97e-05
117	CV07-250	241989	21741.1	0.0898433	223758	266051	236158	0.0844058	0.321797
118	CV07-270	215224	19273.7	0.089552	198978	210174	236520	0.00873478	0.0507449
119	S2A4	284060	37220.4	0.13103	242316	296074	313789	0.771149	0.904617
120	S2H13	298037	34267.1	0.114976	336695	271401	286014	0.351154	0.701324
121	S2H14	290922	10464.7	0.0359707	292006	279958	300803	0.441315	0.747686
122	S2X35	142325	77659.3	0.545646	69813	132893	224270	0.00478716	0.0307386
123	No DNA	267531	36706.6	0.137205	238097	255835	308660	0.643501	0.826391
124	Beads Only	1187	178.11	0.15005	1204	1001	1356	4.78e-07	2.65e-05
